# Comprehensive assessment of multiple biases in small RNA sequencing reveals significant differences in the performance of widely used methods

**DOI:** 10.1101/445437

**Authors:** Carrie Wright, Anandita Rajpurohit, Emily E. Burke, Courtney Williams, Leonardo Collado-Torres, Martha Kimos, Nicholas J. Brandon, Alan J. Cross, Andrew E. Jaffe, Daniel R. Weinberger, Joo Heon Shin

## Abstract

High-throughput sequencing offers advantages over other quantification methods for microRNA (miRNA), yet numerous biases make reliable quantification challenging. Previous evaluations of the biases associated with small RNA sequencing have focused on adapter ligation bias with limited evaluation of reverse transcription or amplification biases. Furthermore, evaluations of the accuracy of quantifications of isomiRs (miRNA isoforms) or the influence of starting amount on performance have been very limited and no study has yet evaluated differences in the quantification of isomiRs of altered length. In addition, no studies have yet compared the consistency of results derived from multiple moderate starting inputs. We therefore evaluated quantifications of miRNA and isomiRs using four library preparation kits, with various starting amounts, as well as quantifications following removal of duplicate reads using unique molecular identifiers (UMIs) to mitigate reverse transcription and amplification biases. All methods resulted in false isomiR detection; however, the adapter-free method tested was especially prone to false isomiR detection. We demonstrate that using UMIs improves accuracy and we provide a guide for input amounts to improve consistency. Our data show differences and limitations of current methods, thus raising concerns about the validity of quantification of miRNA and isomiRs across studies. We advocate for the use of UMIs to improve accuracy and reliability of miRNA quantifications.
