## Supplementary Table 1 for "Comprehensive assessment of multiple biases in small RNA sequencing reveals significant differences in the performance of widely used methods"

### Sheet: Sheet1
	Rank of Abundance	Clontech	Illumina	NEB	NEXTflex	Deduped	Fivepercent
	1	hsa-let-7a-5p/7c-5p	hsa-miR-181a-5p	hsa-miR-9-5p	hsa-miR-9-5p	hsa-let-7a-5p/7c-5p	hsa-miR-9-5p
	2	hsa-let-7b-5p	hsa-miR-26a-5p	hsa-miR-26a-5p	hsa-let-7a-5p/7c-5p	hsa-miR-9-5p	hsa-let-7a-5p/7c-5p
	3	hsa-miR-125b-5p	hsa-let-7a-5p/7c-5p	hsa-miR-99a-5p	hsa-miR-26a-5p	hsa-miR-27a-3p/27b-3p	hsa-miR-26a-5p
	4	hsa-let-7f-5p	hsa-miR-27a-3p/27b-3p	hsa-miR-128-3p	hsa-miR-125b-5p	hsa-miR-107/103a-3p/103b	hsa-miR-125b-5p
	5	hsa-miR-125a-5p	hsa-miR-143-3p	hsa-let-7a-5p/7c-5p	hsa-miR-128-3p	hsa-let-7b-5p	hsa-miR-128-3p
	6	hsa-let-7g-5p	hsa-miR-22-3p	hsa-let-7f-5p	hsa-let-7f-5p	hsa-miR-219a-2-3p	hsa-let-7f-5p
	7	hsa-miR-128-3p	hsa-miR-100-5p	hsa-let-7g-5p	hsa-let-7g-5p	hsa-miR-125b-5p	hsa-let-7g-5p
	8	hsa-miR-191-5p	hsa-miR-127-3p	hsa-miR-100-5p	hsa-miR-27a-3p/27b-3p	hsa-miR-124-3p	hsa-miR-27a-3p/27b-3p
	9	hsa-let-7e-5p	hsa-let-7f-5p	hsa-miR-143-3p	hsa-miR-181a-5p	hsa-let-7f-5p	hsa-miR-181a-5p
	10	hsa-miR-24-3p	hsa-miR-9-5p	hsa-miR-27a-3p/27b-3p	hsa-let-7b-5p	hsa-miR-30b-5p/30c-5p	hsa-let-7b-5p
	11	hsa-miR-23b-3p	hsa-miR-125b-5p	hsa-miR-125b-5p	hsa-miR-107/103a-3p/103b	hsa-miR-151b/151a-5p	hsa-miR-107/103a-3p/103b
	12	hsa-miR-124-3p	hsa-miR-99b-5p	hsa-let-7i-5p	hsa-miR-125a-5p	hsa-miR-26a-5p	hsa-miR-125a-5p
	13	hsa-miR-342-3p	hsa-miR-125a-5p	hsa-miR-126-3p	hsa-miR-30b-5p/30c-5p	hsa-let-7g-5p	hsa-miR-30b-5p/30c-5p
	14	hsa-let-7d-5p	hsa-miR-191-5p	hsa-miR-181a-5p	hsa-miR-151b/151a-5p	hsa-miR-125a-5p	hsa-miR-151b/151a-5p
	15	hsa-miR-143-3p	hsa-miR-30a-5p	hsa-let-7b-5p	hsa-miR-143-3p	hsa-miR-143-3p	hsa-miR-143-3p
	16	hsa-miR-328-3p	hsa-miR-128-3p	hsa-miR-21-5p	hsa-miR-124-3p	hsa-miR-181a-5p	hsa-miR-124-3p
	17	hsa-miR-9-5p	hsa-miR-92b-3p	hsa-miR-30d-5p	hsa-miR-23b-3p	hsa-miR-181b-5p	hsa-miR-23b-3p
	18	hsa-let-7i-5p	hsa-miR-92a-3p	hsa-miR-127-3p	hsa-miR-100-5p	hsa-miR-100-5p	hsa-miR-100-5p
	19	hsa-miR-139-5p	hsa-miR-151b/151a-5p	hsa-miR-148a-3p	hsa-miR-181b-5p	hsa-miR-30d-5p	hsa-miR-181b-5p
	20	hsa-miR-126-5p	hsa-let-7b-5p	hsa-miR-30a-5p	hsa-miR-26b-5p	hsa-miR-92a-3p	hsa-miR-26b-5p
	Supplementary Table 1. The top 20 most abundant miRNAs for each method.
	The 6 miRNAs that were commonly among the top 20 for all of the methods are highlighted in different colors.
