## Supplementary Table 2 for "Comprehensive assessment of multiple biases in small RNA sequencing reveals significant differences in the performance of widely used methods"

### Sheet: Sheet1
	Comparison	Mean of 1st Method	Mean of 2nd Method	t Statistic	Degrees of Freedom	p-value	Bonferroni Threshold	Significant Difference	Conclusions	Percent Difference	Effect size Hedge's g
	Clontech&Illumina	12.97	13.59	-7	961	5.2e-12	0.0033	yes	Clontech had less error than Illumina and NEB	-4.55246	-0.32
	Clontech&NEB	12.97	13.5	-6	961	2.5e-09	0.0033	yes		-3.93789	-0.27
	Clontech&NEXTflex	12.97	12.98	-0.26	961	0.79	0.0033	no	No difference between Clontech and NEXTflex or between Clontech and the random Fivepercent. However, Clontech had more error than the Deduped method.	-0.119104	-0.01
	Clontech&Deduped	12.97	12.63	3.8	961	0.00014	0.0033	yes		2.68402	0.17
	Clontech&Fivepercent	12.97	12.98	-0.16	961	0.87	0.0033	no		-0.0974251	-0.01
	Illumina&NEB	13.59	13.5	1	961	0.3	0.0033	no	No difference between Illumina and NEB, but Illumina had more error than NEXTflex, Deduped, and Fivepercent	0.643891	0.05
	Illumina&NEXTflex	13.59	12.98	6.9	961	1e-11	0.0033	yes		4.64481	0.31
	Illumina&Deduped	13.59	12.63	13	961	1e-35	0.0033	yes		7.58164	0.59
	Illumina&Fivepercent	13.59	12.98	7.2	961	1.4e-12	0.0033	yes		4.66753	0.33
	NEB&NEXTflex	13.5	12.98	6.1	961	1.4e-09	0.0033	yes	NEB had more error than NEXTflex, Deduped, and Fivepercent	3.97532	0.28
	NEB&Deduped	13.5	12.63	9.6	961	1e-20	0.0033	yes		6.89336	0.44
	NEB&Fivepercent	13.5	12.98	8	961	3.6e-15	0.0033	yes		3.99789	0.36
	NEXTflex&Deduped	12.98	12.63	4	961	6e-05	0.0033	yes	Deduped had less error than raw NEXTflex data or the Fivepercent control - suggesting that deduping improves accuracy	2.80647	0.18
	NEXTflex&Fivepercent	12.98	12.98	0.037	961	0.97	0.0033	no		0.0217052	0
	Deduped&Fivepercent	12.63	12.98	-4.4	961	1.2e-05	0.0033	yes		-2.70875	-0.2
	Supplementary Table 2. Statistics for paired t-tests of "accuracy error" of each synthetic miRNA from the mean for each method.
	Percent difference is calculated as the percent difference of the first method in the comparison relative to the second, thus Clontech had 4.55% less error than Illumina. Percent difference was calculated using more precise means than the rounded means shown in the table. Siginificant findings are highlighted in yellow.
