## Supplementary Table 3 for "Comprehensive assessment of multiple biases in small RNA sequencing reveals significant differences in the performance of widely used methods"

### Sheet: Sheet4
	Method	Batch	StaringAmount_of_totalRNA	Type	miRNA	piRNA	rRNA	scaRNA	snoRNA_CD_box	snRNA_UCSC	tRNA_UCSC	Total Mapped Reads	Total Reads	%miRNA_of_mapped	%piRNA_of_mapped	%rRNA_of_mapped	%scaRNA_of_mapped	%snoRNA_CD_box_of_mapped	%snRNA_of_mapped	%tRNA_of_mapped	%unmapped	%miRNA_of_total	%piRNA_of_total	%rRNA_of_total	%scaRNA_of_total	%snoRNA_CD_box_of_total	%snRNA_of_total	%tRNA_of_total
	Clontech	NA	300	Synthetic	3.50357e+07	NA	NA	NA	NA	NA	NA	3.50357e+07	50447441	NA	NA	NA	NA	NA	NA	NA	NA	69.45	NA	NA	NA	NA	NA	NA
	Clontech	1	100	Brain	401779	187733	7383340	12454	824974	525276	830278	10165834	25663037	3.95225	1.84671	72.629	0.122508	8.11516	5.16707	8.16734	60.57	1.56559	0.731531	28.7703	0.0485289	3.21464	2.04682	3.23531
	Clontech	1	100	Brain	385679	163307	6355181	12071	767004	513793	837762	9034797	23454865	4.26882	1.80753	70.3412	0.133606	8.48944	5.68682	9.27262	61.66	1.64435	0.696261	27.0954	0.0514648	3.27013	2.19056	3.5718
	Clontech	1	100	Brain	352585	173396	6801961	11254	739480	498160	808469	9385305	23647498	3.75678	1.84753	72.4746	0.119911	7.87913	5.30787	8.6142	60.49	1.491	0.733253	28.764	0.0475907	3.1271	2.10661	3.41884
	Clontech	1	250	Brain	183116	88215	3648479	5578	449166	272708	335371	4982633	11965065	3.67509	1.77045	73.2239	0.111949	9.01463	5.47317	6.7308	58.54	1.53042	0.737271	30.4928	0.0466191	3.75398	2.2792	2.80292
	Clontech	1	250	Brain	500321	237365	10980326	16325	1254508	763985	998311	14751141	36125538	3.39174	1.60913	74.4371	0.110669	8.50448	5.17916	6.76769	59.34	1.38495	0.657056	30.3949	0.0451896	3.47263	2.11481	2.76345
	Clontech	1	250	Brain	335236	157475	6317303	9375	760695	457034	580620	8617738	20756646	3.89007	1.82734	73.3058	0.108787	8.82708	5.30341	6.7375	58.66	1.61508	0.758673	30.4351	0.0451663	3.66483	2.20187	2.79727
	Clontech	1	500	Brain	629804	296023	9102428	17021	1076009	523535	949799	12594619	31480781	5.00058	2.35039	72.2724	0.135145	8.5434	4.15681	7.54131	60.19	2.0006	0.940329	28.9142	0.0540679	3.41799	1.66303	3.01708
	Clontech	1	500	Brain	461003	220228	7210263	12630	854386	423020	710095	9891625	24381670	4.66054	2.22641	72.8926	0.127684	8.63747	4.27655	7.17875	59.63	1.89078	0.903252	29.5725	0.0518012	3.50421	1.73499	2.91241
	Clontech	1	500	Brain	414525	282067	6365256	6788	550482	338730	476056	8433904	23906897	4.91498	3.34444	75.4722	0.0804847	6.52701	4.01629	5.64455	64.84	1.73391	1.17986	26.6252	0.0283935	2.30261	1.41687	1.99129
	Clontech	1	1000	Brain	250855	120996	4819905	8070	586354	247775	374306	6408261	15219177	3.91456	1.88813	75.2139	0.125931	9.14997	3.86649	5.84099	58.08	1.64828	0.795023	31.6699	0.0530252	3.85273	1.62804	2.45944
	Clontech	1	1000	Brain	557120	273280	9280725	14877	1011461	428286	803582	12369331	29903180	4.50404	2.20934	75.0301	0.120273	8.17717	3.46248	6.49657	58.81	1.86308	0.913883	31.0359	0.0497506	3.38245	1.43224	2.68728
	Clontech	1	1000	Brain	225147	109910	4082616	7416	539625	210556	324730	5500000	13160372	4.09358	1.99836	74.2294	0.134836	9.81136	3.82829	5.90418	58.4	1.7108	0.835159	31.022	0.056351	4.10038	1.59992	2.46748
	Clontech	2	1000	Brain	487251	263590	9831761	10627	820917	305688	638110	12357944	29137665	3.94282	2.13296	79.5582	0.0859933	6.64283	2.47362	5.16356	57.74	1.67224	0.904637	33.7424	0.0364717	2.81737	1.04912	2.18998
	Clontech	1	1500	Brain	299081	146371	4493761	7344	617463	215800	357518	6137338	14888074	4.87314	2.38493	73.22	0.119661	10.0608	3.51618	5.82529	58.95	2.00886	0.983143	30.1836	0.0493281	4.14737	1.44948	2.40137
	Clontech	1	1500	Brain	454326	233393	8047390	12213	969777	375835	627302	10720236	25690761	4.23802	2.17713	75.0673	0.113925	9.04623	3.50585	5.85157	58.45	1.76844	0.908471	31.3241	0.0475385	3.77481	1.46292	2.44174
	Clontech	1	1500	Brain	451169	220932	7649656	11533	919272	342204	580489	10175255	24688828	4.43398	2.17127	75.179	0.113344	9.03439	3.3631	5.70491	58.96	1.82742	0.894866	30.9843	0.0467134	3.72343	1.38607	2.35122
	Clontech	1	2000	Brain	554885	273517	8622445	12371	1014498	370407	615245	11463368	27552102	4.84051	2.38601	75.2174	0.107918	8.84991	3.23122	5.36705	58.55	2.01395	0.992726	31.2951	0.0449004	3.68211	1.34439	2.23302
	Clontech	1	2000	Brain	569430	370197	9572427	12236	996680	447975	554493	12523438	31942046	4.54691	2.95603	76.4361	0.0977048	7.95852	3.57709	4.42764	60.94	1.7827	1.15896	29.9681	0.0383069	3.12028	1.40246	1.73593
	Clontech	1	2000	Brain	503389	267887	8140157	12307	1001818	411550	585367	10922475	27322257	4.60874	2.45262	74.5267	0.112676	9.17208	3.76792	5.35929	60.19	1.84241	0.980472	29.7931	0.0450439	3.66667	1.50628	2.14245
	Illumina	NA	300	Synthetic	3.11671e+07	NA	NA	NA	NA	NA	NA	3.11671e+07	37609678	NA	NA	NA	NA	NA	NA	NA	NA	82.87	NA	NA	NA	NA	NA	NA
	Illumina	1	1000	Brain	1707177	109718	321713	4326	88738	27112	1240712	3499496	5460037	48.7835	3.13525	9.19312	0.123618	2.53574	0.77474	35.454	36.02	31.2668	2.00947	5.89214	0.0792302	1.62523	0.496553	22.7235
	Illumina	1	1000	Brain	1512756	116354	314135	4056	82814	22505	1153491	3206111	4964613	47.1835	3.62913	9.79801	0.126508	2.583	0.701941	35.9779	35.54	30.4708	2.34367	6.32748	0.0816982	1.66809	0.453308	23.2343
	Illumina	1	1000	Brain	1386889	97822	251007	3415	70282	20354	1186819	3016588	4531960	45.9754	3.2428	8.32089	0.113207	2.32985	0.674736	39.3431	33.54	30.6024	2.15849	5.5386	0.0753537	1.55081	0.449121	26.1878
	Illumina	2	1000	Brain	15662	1330	6829	61	3118	501	28853	56354	98202	27.7922	2.36008	12.118	0.108244	5.53288	0.889023	51.1996	42.71	15.9488	1.35435	6.95403	0.0621169	3.17509	0.510173	29.3813
	Illumina	1	1500	Brain	2064985	156366	419242	5076	111742	32431	1745374	4535216	6872436	45.5322	3.44782	9.24415	0.111924	2.46387	0.715093	38.4849	34.11	30.0474	2.27526	6.10034	0.0738603	1.62594	0.4719	25.3967
	Illumina	1	1500	Brain	1697138	120587	311132	3723	87954	26952	1404507	3651993	5508648	46.4716	3.30195	8.51951	0.101944	2.40838	0.738008	38.4586	33.8	30.8086	2.18905	5.64806	0.0675846	1.59665	0.489267	25.4964
	Illumina	1	1500	Brain	2024964	146178	397922	4926	110585	33955	1728922	4447452	6735972	45.5309	3.28678	8.94719	0.11076	2.48648	0.763471	38.8744	34.08	30.0619	2.17011	5.90742	0.0731298	1.64171	0.504085	25.667
	Illumina	1	2000	Brain	906786	66992	160312	1902	44980	14053	734720	1929745	2891756	46.9899	3.47155	8.30742	0.0985622	2.33088	0.728231	38.0734	33.36	31.3576	2.31665	5.54376	0.0657732	1.55546	0.485968	25.4074
	Illumina	1	2000	Brain	1937055	139833	356220	4242	99922	32106	1654170	4223548	6343205	45.8632	3.31079	8.43414	0.100437	2.36583	0.760167	39.1654	33.51	30.5375	2.20445	5.61577	0.0668747	1.57526	0.506148	26.0778
	Illumina	1	2000	Brain	1985981	147818	342098	4522	107524	32169	1453392	4073504	6255117	48.7536	3.62877	8.39813	0.11101	2.63959	0.789713	35.6792	34.98	31.7497	2.36315	5.46909	0.0722928	1.71898	0.514283	23.2352
	NEB	NA	300	Synthetic	1.50149e+07	NA	NA	NA	NA	NA	NA	1.50149e+07	19294434	NA	NA	NA	NA	NA	NA	NA	NA	77.82	NA	NA	NA	NA	NA	NA
	NEB	1	100	Brain	5025724	445406	1601969	5067	105730	51696	373096	7608688	15596594	66.0524	5.85391	21.0545	0.0665949	1.3896	0.679434	4.90355	51.27	32.2232	2.85579	10.2713	0.0324879	0.677904	0.331457	2.39216
	NEB	1	100	Brain	5604890	504217	1299948	5517	112958	51252	353376	7932158	15010882	70.6603	6.35662	16.3883	0.0695523	1.42405	0.646129	4.45498	47.22	37.3388	3.35901	8.66004	0.0367533	0.752507	0.341432	2.35413
	NEB	1	100	Brain	1655499	154836	414372	1400	38190	18470	44221	2326988	12628744	71.1434	6.65392	17.8072	0.0601636	1.64118	0.79373	1.90035	81.6	13.109	1.22606	3.28118	0.0110858	0.302405	0.146254	0.350162
	NEB	1	250	Brain	1898171	160167	388747	1885	40249	18429	64207	2571855	9458835	73.8055	6.22768	15.1154	0.0732934	1.56498	0.716565	2.49652	72.84	20.0677	1.69331	4.10988	0.0199285	0.425518	0.194834	0.678805
	NEB	1	250	Brain	5294890	463568	1785518	7423	127035	54952	906336	8639722	16615269	61.2854	5.36554	20.6664	0.0859171	1.47036	0.636039	10.4903	48.07	31.8676	2.79001	10.7462	0.0446758	0.764568	0.330732	5.45484
	NEB	1	250	Brain	6958465	611875	1977864	8374	145126	70457	603139	10375300	18782200	67.0676	5.89742	19.0632	0.0807109	1.39876	0.679084	5.81322	44.83	37.0482	3.25774	10.5305	0.0445848	0.772678	0.375126	3.21123
	NEB	1	500	Brain	11125671	736069	1812100	10700	193969	91789	242738	14213036	24969136	78.2779	5.17883	12.7496	0.075283	1.36473	0.645809	1.70785	43.15	44.5577	2.94792	7.25736	0.0428529	0.776835	0.36761	0.972152
	NEB	1	500	Brain	9897799	707765	1916039	11695	199195	86599	621345	13440437	23674208	73.6419	5.26594	14.2558	0.0870135	1.48206	0.644317	4.62295	43.3	41.8084	2.9896	8.09336	0.0493998	0.841401	0.365795	2.62457
	NEB	1	500	Brain	8293958	646146	2049311	12078	192555	81948	1076818	12352814	21947649	67.1423	5.23076	16.5898	0.0977753	1.55879	0.663395	8.71719	43.8	37.7897	2.94403	9.33727	0.055031	0.877338	0.373379	4.9063
	NEB	1	1000	Brain	13673707	895940	2374361	17257	275689	113440	822454	18172848	31569657	75.2425	4.9301	13.0654	0.0949603	1.51704	0.624228	4.52573	42.51	43.3128	2.83798	7.52102	0.0546632	0.873272	0.359332	2.6052
	NEB	1	1000	Brain	14721843	970953	2619093	18722	313003	122504	931427	19697545	33759599	74.7395	4.92931	13.2965	0.0950474	1.58905	0.621925	4.72865	41.74	43.6079	2.87608	7.75807	0.0554568	0.927153	0.362872	2.759
	NEB	1	1000	Brain	18705987	1166443	4072962	23039	383187	151989	826367	25329974	42991867	73.8492	4.60499	16.0796	0.0909555	1.51278	0.600036	3.26241	41.16	43.5105	2.71317	9.4738	0.0535892	0.891301	0.35353	1.92215
	NEB	2	1000	Brain	4708461	358151	1043353	5896	94411	31012	291730	6533014	10514066	72.0718	5.48217	15.9705	0.0902493	1.44514	0.474697	4.46547	37.94	44.7825	3.4064	9.9234	0.0560773	0.897949	0.294957	2.77466
	NEXTflex	NA	300	Synthetic	2.61353e+07	NA	NA	NA	NA	NA	NA	2.61353e+07	31239886	NA	NA	NA	NA	NA	NA	NA	NA	83.66	NA	NA	NA	NA	NA	NA
	NEXTflex	1	100	Brain	2197895	515984	574354	2546	45636	33242	767098	4136755	6050925	53.1309	12.4732	13.8842	0.0615458	1.10318	0.803577	18.5435	31.72	36.3233	8.52736	9.492	0.0420762	0.754199	0.549371	12.6774
	NEXTflex	1	100	Brain	2190750	518686	478868	1914	36950	30611	240280	3498059	4848647	62.6276	14.8278	13.6895	0.0547161	1.0563	0.875085	6.86895	27.95	45.1827	10.6975	9.87632	0.0394749	0.762068	0.631331	4.95561
	NEXTflex	1	100	Brain	1394204	336318	350815	1425	27760	21582	196514	2328618	3276014	59.8726	14.4428	15.0654	0.0611951	1.19212	0.926816	8.43908	29.02	42.5579	10.2661	10.7086	0.043498	0.847371	0.658788	5.99857
	NEXTflex	1	250	Brain	4602668	712471	1422657	5066	102823	77102	1163396	8086183	12061600	56.9202	8.81097	17.5937	0.0626501	1.27159	0.953503	14.3875	33.04	38.1597	5.90694	11.7949	0.0420011	0.852482	0.639235	9.64545
	NEXTflex	1	250	Brain	2419621	401132	981881	4974	84687	57108	1983399	5932802	9644872	40.7838	6.76126	16.55	0.083839	1.42744	0.962581	33.4311	38.58	25.0871	4.15902	10.1803	0.0515714	0.878052	0.592107	20.5643
	NEXTflex	1	250	Brain	2089793	319530	1342324	3756	95979	62014	1623891	5537287	12673187	37.7404	5.77052	24.2415	0.0678311	1.73332	1.11993	29.3265	56.36	16.4899	2.52131	10.5918	0.0296374	0.757339	0.489332	12.8136
	NEXTflex	1	500	Brain	8577549	1022739	2065642	10014	190488	120635	1848701	13835768	19696224	61.9955	7.39199	14.9297	0.0723776	1.37678	0.871907	13.3618	29.84	43.5492	5.19256	10.4875	0.0508422	0.96713	0.612478	9.38607
	NEXTflex	1	500	Brain	10123603	1336131	2680511	11140	210624	158451	2065461	16585921	23774484	61.0373	8.05581	16.1614	0.0671654	1.2699	0.955334	12.4531	30.32	42.5818	5.62002	11.2747	0.046857	0.885925	0.666475	8.68772
	NEXTflex	1	500	Brain	9484581	1220241	2932556	11652	222371	157765	2558042	16587208	24309414	57.1801	7.35652	17.6796	0.0702469	1.34062	0.951125	15.4218	31.85	39.0161	5.01962	12.0635	0.047932	0.914753	0.648987	10.5228
	NEXTflex	1	1000	Brain	12351707	1271157	2852121	17947	313210	168970	3329583	20304695	29790775	60.8318	6.26041	14.0466	0.0883884	1.54255	0.832172	16.3981	31.94	41.4615	4.26695	9.57384	0.0602435	1.05137	0.567189	11.1766
	NEXTflex	1	1000	Brain	8507221	824646	1834229	9655	188017	122466	1519239	13005473	19907246	65.4126	6.34076	14.1035	0.074238	1.44568	0.94165	11.6815	34.75	42.7343	4.14244	9.21388	0.0484999	0.944465	0.615183	7.63159
	NEXTflex	1	1000	Brain	6030322	593633	1542605	6434	133245	87432	1252969	9646640	13761158	62.5121	6.15378	15.9911	0.0666968	1.38126	0.906347	12.9887	29.98	43.8213	4.31383	11.2098	0.0467548	0.968269	0.635354	9.10511
	NEXTflex	2	1000	Brain	3949756	469599	857258	6736	108405	66538	1027217	6485509	9277252	60.9012	7.24074	13.2181	0.103862	1.6715	1.02595	15.8386	30.21	42.5746	5.06183	9.24043	0.0726077	1.1685	0.717217	11.0724
	NEXTflex	1	1500	Brain	29155183	2608193	5540309	38869	712209	342670	5010845	43408278	61370638	67.165	6.00852	12.7633	0.0895428	1.64072	0.789412	11.5435	29.37	47.5067	4.2499	9.02762	0.0633348	1.1605	0.558361	8.16489
	NEXTflex	1	1500	Brain	15584494	1334295	3509435	23795	431159	196094	3799909	24879181	35728946	62.6407	5.3631	14.1059	0.0956422	1.73301	0.788185	15.2734	30.47	43.6187	3.73449	9.82239	0.0665987	1.20675	0.548838	10.6354
	NEXTflex	1	1500	Brain	13460911	1094812	2576370	14991	284835	151617	1727582	19311118	26706368	69.7055	5.66934	13.3414	0.0776289	1.47498	0.785128	8.94605	27.78	50.4034	4.09944	9.64703	0.0561327	1.06654	0.567719	6.4688
	NEXTflex	1	2000	Brain	13111534	1186432	3220169	26935	472504	186930	5053403	23257907	35096356	56.3745	5.1012	13.8455	0.11581	2.03158	0.803727	21.7277	33.84	37.3587	3.3805	9.17522	0.0767459	1.34631	0.532619	14.3987
	NEXTflex	1	2000	Brain	15848212	1220945	2990977	23210	423867	176413	3503555	24187179	34952433	65.5232	5.0479	12.366	0.0959599	1.75244	0.729366	14.4852	30.9	45.3422	3.49316	8.55728	0.0664045	1.2127	0.504723	10.0238
	NEXTflex	1	2000	Brain	15018705	1144195	2395010	18357	343813	145775	2147606	21213461	29712235	70.798	5.39372	11.29	0.0865347	1.62073	0.687182	10.1238	28.69	50.5472	3.85092	8.06069	0.0617826	1.15714	0.490623	7.22802
	Supplementary Table 3. Percentage of reads mapping to various types of small RNA.
	Columns E-K show the number of reads mapping to each type of RNA, while L shows the total number of reads. Columns N-T show the percentage of reads of the total mapped reads that map to each type of small RNA. Column U shows the percentage of the total reads that did not map to any off the evaluated RNAs. Column V through AB show the percentage of reads of all reads that map to each type of small…
