## Supplementary Table 4 for "Comprehensive assessment of multiple biases in small RNA sequencing reveals significant differences in the performance of widely used methods"

### Sheet: Sheet1
		Unmapped	Clontech&Illumina	Clontech&NEB	Clontech&NEXTflex	Illumina&NEB	Illumina&NEXTflex	NEB&NEXTflex	Conclusions
		t Statistic	11	17	24	-1.7	2.3	6.1	Clontech had significantly fewer mapped reads (more unmapped reads) to the types of RNA listed below, NEB had fewer mapped reads than NEXTflex, Illumina and NEXTflex had similar levels of mapped reads
		Degrees of Freedom	3	3	3	4	5	6
		p-value	0.0016	0.00025	9.4e-05	0.15	0.074	0.0009
		Bonferroni Threshold	0.0083	0.0083	0.0083	0.0083	0.0083	0.0083
		Significant Difference	yes	yes	yes	no	no	yes
		Effect size Hedge's g	6.53	10.4	14.52	-1.07	1.41	3.76
		Percent Difference	57.6551	42.6569	83.6617	-9.51332	16.4959	28.7437
		Mean of 1st Method	58	58	58	37	37	41
		Mean of 2nd Method	37	41	32	41	32	32
		miRNA	Clontech&Illumina	Clontech&NEB	Clontech&NEXTflex	Illumina&NEB	Illumina&NEXTflex	NEB&NEXTflex	Conclusions
		t Statistic	-6.8	-126	-84	-4.5	-4.2	2	Clontech had significantly fewer miRNA reads than the other kits, the other kits have comprabable miRNA mapping rates
		Degrees of Freedom	3	3	3	3	3	5
		p-value	0.0064	6.9e-07	3e-06	0.02	0.024	0.1
		Bonferroni Threshold	0.0083	0.0083	0.0083	0.0083	0.0083	0.0083
		Significant Difference	yes	yes	yes	no	no	no
		Effect size Hedge's g	-4.2	-77.21	-51.86	-2.76	-2.56	1.21
		Percent Difference	-93.6375	-96.0676	-95.9608	-38.1942	-36.5166	2.71427
		Mean of 1st Method	1.7	1.7	1.7	27	27	44
		Mean of 2nd Method	27	44	43	44	43	43
		rRNA	Clontech&Illumina	Clontech&NEB	Clontech&NEXTflex	Illumina&NEB	Illumina&NEXTflex	NEB&NEXTflex	Conclusions
		t Statistic	36	26	28	-3.7	-6.4	-1.5	Clontech had significantly higher percentage of reads mapping to rRNA, Illumina had lower rRNA mapping reads than NEXTflex
		Degrees of Freedom	4	6	6	4	5	6
		p-value	1.7e-06	2.1e-07	3.9e-07	0.017	0.0012	0.19
		Bonferroni Threshold	0.0083	0.0083	0.0083	0.0083	0.0083	0.0083
		Significant Difference	yes	yes	yes	no	yes	no
		Effect size Hedge's g	22.23	16.2	16.99	-2.27	-3.96	-0.91
		Percent Difference	415.864	267.667	224.93	-28.728	-37.0125	-11.6238
		Mean of 1st Method	32	32	32	6.2	6.2	8.7
		Mean of 2nd Method	6.2	8.7	9.8	8.7	9.8	9.8
		tRNA	Clontech&Illumina	Clontech&NEB	Clontech&NEXTflex	Illumina&NEB	Illumina&NEXTflex	NEB&NEXTflex	Conclusions
		t Statistic	-15	-0.28	-8.5	15	8.9	-8.3	Clontech and NEB have similar tRNA levels which are significantly lower than that of NEXTflex and Illumina, Illumina had significantly higher tRNA levels than all the other methods
		Degrees of Freedom	3	4	3	3	5	3
		p-value	0.00063	0.79	0.0031	0.00056	0.00042	0.0025
		Bonferroni Threshold	0.0083	0.0083	0.0083	0.0083	0.0083	0.0083
		Significant Difference	yes	no	yes	yes	yes	yes
		Effect size Hedge's g	-9.15	-0.17	-5.23	9.07	5.47	-5.08
		Percent Difference	-90.3369	-2.48509	-74.8397	909.145	160.375	-74.1985
		Mean of 1st Method	2.5	2.5	2.5	25	25	2.5
		Mean of 2nd Method	25	2.5	9.7	2.5	9.7	9.7
		piRNA	Clontech&Illumina	Clontech&NEB	Clontech&NEXTflex	Illumina&NEB	Illumina&NEXTflex	NEB&NEXTflex	Conclusions
		t Statistic	-5.1	-13	-17	-3.8	-8.3	-5.7	NEXTflex had signifcantly more piRNA mapping reads, NEB had the next highest - signficantly more than Clontech
		Degrees of Freedom	3	3	3	5	6	6
		p-value	0.014	0.00068	0.00037	0.011	0.00017	0.0016
		Bonferroni Threshold	0.0083	0.0083	0.0083	0.0083	0.0083	0.0083
		Significant Difference	no	yes	yes	no	yes	yes
		Effect size Hedge's g	-3.12	-8.24	-10.5	-2.31	-5.09	-3.52
		Percent Difference	-56.1069	-70.8615	-80.5962	-33.6149	-55.793	-33.4083
		Mean of 1st Method	0.86	0.86	0.86	2	2	3
		Mean of 2nd Method	2	3	4.4	3	4.4	4.4
		snoRNA	Clontech&Illumina	Clontech&NEB	Clontech&NEXTflex	Illumina&NEB	Illumina&NEXTflex	NEB&NEXTflex	Conclusions
		t Statistic	3.2	9.4	8.7	2.8	2.5	-2.6	Clontech had signficantly more snoRNA mapping reads than NEB and NEXTflex, the other Kits had comparable snoRNA levels
		Degrees of Freedom	5	3	3	3	3	3
		p-value	0.022	0.0025	0.0024	0.066	0.087	0.075
		Bonferroni Threshold	0.0083	0.0083	0.0083	0.0083	0.0083	0.0083
		Significant Difference	no	yes	yes	no	no	no
		Effect size Hedge's g	1.95	5.75	5.38	1.74	1.52	-1.57
		Percent Difference	76.2142	294.15	242.615	123.677	94.431	-13.0751
		Mean of 1st Method	3.5	3.5	3.5	2	2	0.9
		Mean of 2nd Method	2	0.9	1	0.9	1	1
		snRNA	Clontech&Illumina	Clontech&NEB	Clontech&NEXTflex	Illumina&NEB	Illumina&NEXTflex	NEB&NEXTflex	Conclusions
		t Statistic	7.1	8.1	5.8	5.9	-4.6	-8.4	Clontech had significnatly higher snRNA mapping reads than the other kits, NEXTflex had the next highest, followed by Illumina, NEB had significantly less snRNA mapping reads tha ll the other kits
		Degrees of Freedom	3	3	3	6	4	5
		p-value	0.0053	0.0035	0.0077	0.001	0.0079	0.00058
		Bonferroni Threshold	0.0083	0.0083	0.0083	0.0083	0.0083	0.0083
		Significant Difference	yes	yes	yes	yes	yes	yes
		Effect size Hedge's g	4.35	4.98	3.55	3.64	-2.81	-5.16
		Percent Difference	198.953	319.853	123.922	40.4412	-25.098	-46.6667
		Mean of 1st Method	1.4	1.4	1.4	0.48	0.48	0.34
		Mean of 2nd Method	0.48	0.34	0.64	0.34	0.64	0.64
		Supplementary Table 4. Statistics on percentages of reads mapping to different types of RNAs.
		Statistics are shown for the t-test comparisons of the percentages of reads mapping to each type of RNA for the data derived from the same human brain using 1000ng of total RNA for each library preparation kit, using both batches. Percent difference is calculated as the percent difference of the first method in the comparison relative to the second, thus Clontech had 199% more snRNA mapped reads …
