## Supplementary Table 5 for "Comprehensive assessment of multiple biases in small RNA sequencing reveals significant differences in the performance of widely used methods"

### Sheet: Sheet1
	miRNAs
	Method	Detection across triplicates	Detection across batch	% not detected across batch
	Clontech	504	474	5.95238
	Illumina	473	186	60.6765
	NEB	511	475	7.04501
	NEXTflex	487	461	5.33881
	Deduped	556	540	2.8777
	Fivepercent	418	389	6.9378
	isomiRs
	Method	Detection across triplicates	Detection across batch	% not detected across batch
	Clontech	708	704	0.564972
	Illumina	499	130	73.9479
	NEB	609	415	31.8555
	NEXTflex	223	180	19.2825
	Deduped	354	271	23.4463
	Fivepercent	212	172	18.8679
	Supplementary Table 5. Number of miRNA and isomiRs detected by each method.
	The top half of the table shows the number of miRNAs detected above 10 normalized counts for each method in all 3 triplicates, the number detected above the threshold in both batches, and the percentage of miRNAs detected in the first batch that were not detected in the second batch. The bottom half of the table shows the number of non-canonical miRNA sequences, called isomiRs, detected above 100…
