## Supplementary Table 6 for "Comprehensive assessment of multiple biases in small RNA sequencing reveals significant differences in the performance of widely used methods"

### Sheet: Sheet1
	Samples	# of Detected miRNA with the orginal number of reads	# of Detected miRNA with 10 million reads	# of Detected miRNA with 5 million reads	# of Detected miRNA with 1 million reads
	Clontech Triplicate 1	617	556	462	295
	Clontech Triplicate 2	704	565	480	305
	Clontech Triplicate 3	602	549	463	309
	Illumina Triplicate 1	593	563	537	507
	Illumina Triplicate 2	611	576	576	531
	Illumina Triplicate 3	566	566	535	514
	NEB Triplicate 1	581	568	547	509
	NEB Triplicate 2	593	578	558	513
	NEB Triplicate 3	613	598	565	527
	NEXTflex Triplicate 1	582	565	542	502
	NEXTflex Triplicate 2	596	576	554	510
	NEXTflex Triplicate 3	599	580	565	509
	Deduped Triplicate 1	617	604	604	590
	Deduped Triplicate 2	612	602	592	583
	Deduped Triplicate 3	609	596	582	568
	Fivepercent Triplicate 1	536	497	497	469
	Fivepercent Triplicate 2	503	503	503	466
	Fivepercent Triplicate 3	523	523	523	469
	Supplementary Table 6. Clontech subsample analysis.
	The original number of reads was retained for all methods other than Clontech. The variation in the number of detected miRNAs (number of those with >10 normalized reads) for the other methods demonstartes the infleunce of the inclusion of the different Clontech subsets on the DESeq2 normalization. The normalization in this case only included these samples, therefore there may be differences compa…
