## Supplementary Table 7 for "Comprehensive assessment of multiple biases in small RNA sequencing reveals significant differences in the performance of widely used methods"

### Sheet: Sheet1
	Comparison	Mean of 1st Method	Mean of 2nd Method	t Statistic	Degrees of Freedom	p-value	Bonferroni Threshold	Significant Difference	Effect size Hedge's g	Percent Difference	Conclusions
	Clontech&Illumina	19	12	5.2	25	2.6e-05	0.0033	yes	2.04	61.1949	Clontech had more inconsistency than all the other methods, except the Fivepercent control.
	Clontech&NEB	19	5.6	9.3	28	5.4e-10	0.0033	yes	3.36	240.066
	Clontech&NEXTflex	19	10	5.2	33	1e-05	0.0033	yes	1.69	86.0711
	Clontech&Deduped	19	8.7	6.9	34	6.8e-08	0.0033	yes	2.24	117.905
	Clontech&Fivepercent	19	14	3	32	0.0056	0.0033	no	0.97	38.4669
	Illumina&NEB	12	5.6	4.8	19	0.00012	0.0033	yes	2.04	110.966	Illumina had more inconsistency than NEB, but otherwise had a similar level of inconsistency as NEXTflex, Deduped and Fivepercent.
	Illumina&NEXTflex	12	10	1	25	0.32	0.0033	no	0.4	15.4323
	Illumina&Deduped	12	8.7	2.3	24	0.031	0.0033	no	0.91	35.1808
	Illumina&Fivepercent	12	14	-1.2	25	0.25	0.0033	no	-0.47	-14.0997
	NEB&NEXTflex	5.6	10	-2.9	28	0.0075	0.0033	no	-1.05	-45.2839	NEB had a similar level of inconsistency as NEXTflex and the Deduped method, but significantly less than the Fivepercent control
	NEB&Deduped	5.6	8.7	-2.2	27	0.033	0.0033	no	-0.81	-35.9228
	NEB&Fivepercent	5.6	14	-4.8	27	4.9e-05	0.0033	yes	-1.74	-59.2824
	NEXTflex&Deduped	10	8.7	0.91	32	0.37	0.0033	no	0.3	17.1083	NEXTflex had similar inconsistency to Deduped and Fivepercent, thus deduping did not improve inconsistency of miRNA detection
	NEXTflex&Fivepercent	10	14	-1.8	34	0.074	0.0033	no	-0.6	-25.5839
	Deduped&Fivepercent	8.7	14	-2.9	31	0.007	0.0033	no	-0.94	-36.4553
	Supplementary Table 7. Pairwise differences between methods for miRNA detection inconsistency estimates.
	Percent difference is calculated as the percent difference of the first method in the comparison relative to the second, thus Clontech had 61% more inconsistency than Illumina. Percent difference was calculated using more precise means than the rounded means shown in the table. Significant findings are highlighted in yellow.
