## Supplementary Table 8 for "Comprehensive assessment of multiple biases in small RNA sequencing reveals significant differences in the performance of widely used methods"

### Sheet: Sheet1
	Comparison	Mean of 1st Method	Mean of 2nd Method	t Statistic	Degrees of Freedom	p-value	Bonferroni Threshold	Significant Difference	Effect size Hedge's g	Percent Difference	Conclusions
	Clontech&Illumina	720	509	11	6	2.6e-05	0.0033	yes	7.05	41.394	More IsomiRs were detected by the Clontech method than all other methods
	Clontech&NEB	720	555	5.9	7	0.0007	0.0033	yes	3.47	29.8182
	Clontech&NEXTflex	720	221	21	10	1.5e-09	0.0033	yes	11.3	226.113
	Clontech&Deduped	720	314	9.8	7	2.2e-05	0.0033	yes	5.21	129.231
	Clontech&Fivepercent	720	206	22	10	1.2e-09	0.0033	yes	11.51	249.595
	Illumina&NEB	509	555	-2	4	0.12	0.0033	no	-1.3	-8.18687	No difference between NEB and Illumina
	Illumina&NEXTflex	509	221	17	6	1.4e-06	0.0033	yes	10.79	130.642	Illumina detected more Isomirs than NEXTflex, Deduped, and Fivpercent
	Illumina&Deduped	509	314	5.1	5	0.0032	0.0033	yes	3.22	62.122
	Illumina&Fivepercent	509	206	18	6	1.3e-06	0.0033	yes	11.11	147.249
	NEB&NEXTflex	555	221	13	6	1.6e-05	0.0033	yes	7.35	151.208	NEB detected more isomiRs than the NEXTflex derived methods
	NEB&Deduped	555	314	5.6	7	0.00068	0.0033	yes	3.24	76.5782
	NEB&Fivepercent	555	206	13	6	1.1e-05	0.0033	yes	7.61	169.296
	NEXTflex&Deduped	221	314	-2.3	7	0.057	0.0033	no	-1.22	-29.7082	Deduping and taking a random subset did not significacntly influence the number of isomiRs detected
	NEXTflex&Fivepercent	221	206	0.67	10	0.52	0.0033	no	0.36	7.20065
	Deduped&Fivepercent	314	206	2.6	7	0.034	0.0033	no	1.41	52.5081
	Supplementary Table 8. Pairwise differences between methods for number of isomiRs detected by each method.
	Percent difference is calculated as the percent difference of the first method in the comparison relative to the second, thus Clontech detected 41.39% more isomiRs than Illumina. Percent difference was calculated using more precise means than the rounded means shown in the table. Significant findings are highlighted in yellow.
