## Supplementary Table 9 for "Comprehensive assessment of multiple biases in small RNA sequencing reveals significant differences in the performance of widely used methods"

### Sheet: Sheet1
	Method comparison of the number false isomiRs detected per synthetic sequence
	Comparison	Mean of 1st Method	Mean of 2nd Method	t Statistic	Degrees of Freedom	p-value	Bonferroni Threshold	Significant Difference	Effect size Hedge's g	Percent Difference	Conclusions
	Clontech&Illumina	14.69	5.22	15	961	1.6e-43	0.0033	yes	0.73	181.418	More false isomiRs are detected for each synthetic sequence in the Clontech data than any other method
	Clontech&NEB	14.69	9.43	6.3	961	4.6e-10	0.0033	yes	0.32	55.7196
	Clontech&NEXTflex	14.69	2.31	23	961	1.3e-92	0.0033	yes	1.15	536.2
	Clontech&Deduped	14.69	2.3	23	961	1.3e-90	0.0033	yes	1.14	538.5
	Clontech&Fivepercent	14.69	1.85	24	961	7e-98	0.0033	yes	1.19	694.266
	Illumina&NEB	5.22	9.43	-7.5	961	1.4e-13	0.0033	yes	-0.38	-44.6661	Less false isomirs are detected in the Illumina data than NEB, but more false isomiRs are detected for each synthetic sequence in the Illumina data than NEXTflex, Deduped, or Fivepercent
	Illumina&NEXTflex	5.22	2.31	9	961	1e-18	0.0033	yes	0.46	126.069
	Illumina&Deduped	5.22	260	8.5	961	4.9e-17	0.0033	yes	0.43	126.887
	Illumina&Fivepercent	5.22	1.85	10	961	1e-23	0.0033	yes	0.52	182.237
	NEB&NEXTflex	9.43	2.31	12	961	5.5e-31	0.0033	yes	0.61	308.555	More false isomiRs are detected for each synthetic sequence in the NEB data than NEXTflex, Deduped, or Fivepercent
	NEB&Deduped	9.43	2.3	12	961	8.8e-29	0.0033	yes	0.58	310.032
	NEB&Fivepercent	9.43	1.85	13	961	9.2e-34	0.0033	yes	0.64	410.062
	NEXTflex&Deduped	2.31	2.3	0.1	961	0.92	0.0033	no	0.01	0.3615	No diffference in the number of false isomiRs detected for each synthetic sequence in the NEXTflex data than the Deduped data, however random subsetting reduces the number of false isomiRs
	NEXTflex&Fivepercent	2.31	1.85	14	961	5e-42	0.0033	yes	0.72	24.8454
	Deduped&Fivepercent	2.3	1.85	6.5	961	1.7e-10	0.0033	yes	0.33	24.3957
	Method comparison of the expression of falsely detected isomiRs
	Comparison	Mean of 1st Method	Mean of 2nd Method	t Statistic	Degrees of Freedom	p-value	Bonferroni Threshold	Significant Difference	Effect size Hedge's g	Percent Difference	Conclusions
	Clontech&Illumina	439	590	-4.2	5647	2.2e-05	0.0033	yes	-0.07	-25.556	isomiRs detected by clontech are detected with lower expression than that of Illumina or NEB, but higher than that of NEXTflex, Deduped or Fivepercent
	Clontech&NEB	439	774	-8.6	9989	1.1e-17	0.0033	yes	-0.12	-43.2946
	Clontech&NEXTflex	439	239	11	3510	2e-26	0.0033	yes	0.24	83.7771
	Clontech&Deduped	439	260	16	9797	3.7e-57	0.0033	yes	0.37	68.7797
	Clontech&Fivepercent	439	239	9.8	2601	2.2e-22	0.0033	yes	0.25	83.66
	Illumina&NEB	590	774	-3.6	10000	0.00033	0.0033	yes	-0.06	-23.8282	isomiRs detected by Illumina are detected with lower expression than that of NEB, but higher expression than that of NEXTflex, Deduped, or Fivepercent
	Illumina&NEXTflex	590	239	9.2	6793	5.9e-20	0.0033	yes	0.23	146.866
	Illumina&Deduped	590	260	9.4	5443	1.1e-20	0.0033	yes	0.24	126.72
	Illumina&Fivepercent	590	239	9	6748	3.8e-19	0.0033	yes	0.25	146.709
	NEB&NEXTflex	774	239	13	10000	1.2e-37	0.0033	yes	0.3	224.091	isomiRs detected by NEB are detected with higher expression than that of NEXTflex, Deduped, or Fivepercent
	NEB&Deduped	774	260	13	9679	9.8e-40	0.0033	yes	0.31	197.643
	NEB&Fivepercent	774	239	13	10000	2.6e-36	0.0033	yes	0.33	223.885
	NEXTflex&Deduped	239	260	-1.2	3024	0.24	0.0033	no	-0.04	-8.16068	Deduping and subsetting does not reduce the detected level of expression for false isomiRs for the NEXTflex kit
	NEXTflex&Fivepercent	239	239	-0.0061	3814	1	0.0033	no	0	-0.0637562
	Deduped&Fivepercent	260	239	1.1	2313	0.29	0.0033	no	0.03	8.81641
	Supplementary Table 9. Method comparison of the number of falsely detected isomiRs and the expression of those false isomiRs.
	Percent difference is calculated as the percent difference of the first method in the comparison relative to the second, thus Clontech had 181% more false isomiRs per sequence than Illumina and 26% less expression than those of Illumina. Percent difference was calculated using more precise means than the rounded means shown in the table. Significant findings are highlighted in yellow.
