## Supplementary Table 10 for "Comprehensive assessment of multiple biases in small RNA sequencing reveals significant differences in the performance of widely used methods"

### Sheet: Sheet1
	Comparison	Mean of 1st Method	Mean of 2nd Method	t Statistic	Degrees of Freedom	p-value	Bonferroni Threshold	Significant Difference	Effect size Hedge's g	Percent Difference	Conclusions
	Clontech&Illumina	5.1	7.7	-12	315	1.3e-28	0.0033	yes	-1.05	-33.4518	Clontech data was more consistent across batch (lower error) than Illumina, less consistent (higher error) than NEB and Deduped, and as consistent as NEXTflex and Fivepercent
	Clontech&NEB	5.1	4.4	4.2	925	3.1e-05	0.0033	yes	0.27	15.9221
	Clontech&NEXTflex	5.1	4.7	2.5	941	0.013	0.0033	no	0.16	8.61424
	Clontech&Deduped	5.1	4.7	3.3	1035	0.00092	0.0033	yes	0.2	10.1355
	Clontech&Fivepercent	5.1	5.6	-2.9	811	0.004	0.0033	no	-0.19	-8.47635
	Illumina&NEB	7.7	4.4	15	389	7.2e-39	0.0033	yes	1.26	74.1928	Illumina data was less consistent (higher error) than NEB, NEXTflex, Deduped, and Fivepercent
	Illumina&NEXTflex	7.7	4.7	13	372	4.7e-34	0.0033	yes	1.16	63.2115
	Illumina&Deduped	7.7	4.7	15	295	1.5e-37	0.0033	yes	1.26	65.4974
	Illumina&Fivepercent	7.7	5.6	9.5	367	3.1e-19	0.0033	yes	0.84	37.5299
	NEB&NEXTflex	4.4	4.7	-1.6	959	0.1	0.0033	no	-0.11	-6.30412	NEB peformed similarly across batches as NEXTflex and Deduped, but was more consistent across batches than Fivepercent
	NEB&Deduped	4.4	4.7	-1.4	906	0.15	0.0033	no	-0.09	-4.99181
	NEB&Fivepercent	4.4	5.6	-6.5	868	1.9e-10	0.0033	yes	-0.44	-21.0473
	NEXTflex&Deduped	4.7	4.7	0.41	929	0.68	0.0033	no	0.03	1.40061	The raw NEXTflex data and the Deduped data performed similarly across batches, thus deduping did not improve consistency across batch
	NEXTflex&Fivepercent	4.7	5.6	-4.9	861	9.6e-07	0.0033	yes	-0.34	-15.7351
	Deduped&Fivepercent	4.7	5.6	-6	786	3.9e-09	0.0033	yes	-0.39	-16.899
	Supplementary Table 10. Pairwise comparisons of batch error.
	Percent difference is calculated as the percent difference of the first method in the comparison relative to the second, thus Clontech had 33% kess error than Illumina. Percent difference was calculated using more precise means than the rounded means shown in the table. Significant findings are highlighted in yellow.
