## Supplementary Table 11 for "Comprehensive assessment of multiple biases in small RNA sequencing reveals significant differences in the performance of widely used methods"

### Sheet: Sheet1
	Pairwise comparisons of triplicate inconsistency of brain samples with 1000ng input
	Comprison	Mean of 1st Method	Mean of 2nd Method	t Statistic	Degrees of Freedom	p-value	Bonferroni Threshold	Significant Difference	Effect size Hedge's g	Percent Difference	Conclusions
	Clontech&Illumina	4.5	4.9	-2.9	831	0.0033	0.0033	no	-0.19	-9.54249	Clontech, Illumina, and Fivepercent had similar levels of consistency among triplicates, however Clontech triplicates were less consistent (had more error) than those of the NEB, NEXTflex, and Deduped methods
	Clontech&NEB	4.5	3.4	7	957	3.7e-12	0.0033	yes	0.44	29.5632
	Clontech&NEXTflex	4.5	4	3	902	0.0025	0.0033	yes	0.19	11.2872
	Clontech&Deduped	4.5	3.5	8.3	1020	4.1e-16	0.0033	yes	0.51	27.7693
	Clontech&Fivepercent	4.5	4.8	-2.7	818	0.0065	0.0033	no	-0.18	-8.17829
	Illumina&NEB	4.9	3.4	8.5	948	8.1e-17	0.0033	yes	0.54	43.231	Illumina triplicates were less consistent (had more error) than those of the NEB, NEXTflex, and Deduped methods, yet Illumina and Fivepercent had similar levels of consistency
	Illumina&NEXTflex	4.9	4	5.2	945	3.2e-07	0.0033	yes	0.33	23.0271
	Illumina&Deduped	4.9	3.5	9.4	766	7.5e-20	0.0033	yes	0.59	41.2479
	Illumina&Fivepercent	4.9	4.8	0.42	883	0.68	0.0033	no	0.03	1.50811
	NEB&NEXTflex	3.4	4	-3.4	991	0.00067	0.0033	yes	-0.22	-14.1058	NEB triplicates were more consistent (had less error) than the NEXTflex or Fivepercent triplicates, but not the Deduped triplicates
	NEB&Deduped	3.4	3.5	-0.35	904	0.73	0.0033	no	-0.02	-1.38453
	NEB&Fivepercent	3.4	4.8	-8.7	916	1.3e-17	0.0033	yes	-0.57	-29.1298
	NEXTflex&Deduped	4	3.5	3.6	841	0.0003	0.0033	yes	0.23	14.8104	Nextflex raw data was less consistent (had more error) than the Deduped triplicates. The raw data and the Deduped data was more consistent that the Fivepercent data suggesting that deduping improves consistency of samples within the same batch
	NEXTflex&Fivepercent	4	4.8	-5.1	902	4.1e-07	0.0033	yes	-0.34	-17.4912
	Deduped&Fivepercent	3.5	4.8	-9.9	756	1.1e-21	0.0033	yes	-0.64	-28.1348
	Pairwise comparisons of triplicate inconsistency using all brain samples of all starting amounts
	Clontech&NEB	4.5	3.8	8.8	3600	2.9e-18	0.0033	yes	0.25	16.3728	Clontech triplicates were less consistent (had more error) than those of the NEB, NEXTflex, and Deduped methods, but Clontech had similar levels of consistency as Illumina; Clontech had less error than the Fivepercent method
	Clontech&NEXTflex	4.5	4.2	4.4	5543	9.7e-06	0.0033	yes	0.11	6.61764
	Clontech&Deduped	4.5	3.9	10	6314	3.8e-25	0.0033	yes	0.26	14.5358
	Clontech&Fivepercent	4.5	5	-8.1	4676	5.2e-16	0.0033	yes	-0.22	-10.4645
	Clontech&Illumina	4.5	4.7	-2.6	2306	0.01	0.0033	no	-0.08	-4.49703
	NEB&NEXTflex	3.8	4.2	-4.5	4200	6.4e-06	0.0033	yes	-0.13	-8.38265	NEB triplicates were more consistent (had less error) than those of the Illumina, NEXTflex, and Fivepercent methods, but NEB and Deduped had similar levels of consistency
	NEB&Deduped	3.8	3.9	-0.86	3542	0.39	0.0033	no	-0.02	-1.57851
	NEB&Fivepercent	3.8	5	-15	4078	7e-47	0.0033	yes	-0.44	-23.0615
	NEB&Illumina	3.8	4.7	-8.9	3065	7e-19	0.0033	yes	-0.31	-17.9336
	NEXTflex&Deduped	4.2	3.9	4.7	5460	3.3e-06	0.0033	yes	0.12	7.42669	Nextflex raw data was less consistent (had more error) than the Deduped triplicates, suggesting that deduping improves consistency within batches; NEXTflex triplicates were more consistent than that of Illumina or Fivepercent
	NEXTflex&Fivepercent	4.2	5	-11	5064	3.5e-29	0.0033	yes	-0.32	-16.0219
	NEXTflex&Illumina	4.2	4.7	-5.6	2775	2.4e-08	0.0033	yes	-0.18	-10.4248
	Deduped&Fivepercent	3.9	5	-17	4599	1.8e-63	0.0033	yes	-0.47	-21.8275
	Deduped&Illumina	3.9	4.7	-9.5	2273	3.6e-21	0.0033	yes	-0.3	-16.6174	Deduped was more consistent (had less error) than the Illumina triplicates, wile the Fivepercent data had more error than the Illumina data
	Fivepercent&Illumina	5	4.7	3.5	2805	0.00042	0.0033	yes	0.12	6.66492
	Supplementary table 11. Pairwise comparisons of triplicate inconsistency of brain samples
	Percent difference is calculated as the percent difference of the first method in the comparison relative to the second, thus Clontech had 29.56% lmore error than NEB in the comparison of triplicate consistency of the 1000ng samples. Percent difference was calculated using more precise means than the rounded means shown in the table. Significant findings are shown in yellow.

### Sheet: Sheet2
Pairwise comparisons of triplicate consistency of brain samples with 1000ng input
Comprison	Mean of 1st Method	Mean of 2nd Method	t Statistic	Degrees of Freedom	p-value	Bonferroni Threshold	Significant Difference	Effect size Hedge's g	Percent Difference	Conclusions
Clontech&Illumina	4.5	4.9	-2.9	831	0.0033	0.0033	no	-0.19	-9.54249	Clontech, Illumina, and Fivepercent had similar levels of consistency among triplicates, however Clontech triplicates were less consistent (had more error) than those of the NEB, NEXTflex, and Deduped methods
Clontech&NEB	4.5	3.4	7	957	3.7e-12	0.0033	yes	0.44	29.5632
Clontech&NEXTflex	4.5	4	3	902	0.0025	0.0033	yes	0.19	11.2872
Clontech&Deduped	4.5	3.5	8.3	1020	4.1e-16	0.0033	yes	0.51	27.7693
Clontech&Fivepercent	4.5	4.8	-2.7	818	0.0065	0.0033	no	-0.18	-8.17829
Illumina&NEB	4.9	3.4	8.5	948	8.1e-17	0.0033	yes	0.54	43.231	Illumina triplicates were less consistent (had more error) than those of the NEB, NEXTflex, and Deduped methods, yet Illumina and Fivepercent had similar levels of consistency
Illumina&NEXTflex	4.9	4	5.2	945	3.2e-07	0.0033	yes	0.33	23.0271
Illumina&Deduped	4.9	3.5	9.4	766	7.5e-20	0.0033	yes	0.59	41.2479
Illumina&Fivepercent	4.9	4.8	0.42	883	0.68	0.0033	no	0.03	1.50811
NEB&NEXTflex	3.4	4	-3.4	991	0.00067	0.0033	yes	-0.22	-14.1058	NEB triplicates were more consistent (had less error) than the NEXTflex or Fivepercent triplicates, but not the Deduped triplicates
NEB&Deduped	3.4	3.5	-0.35	904	0.73	0.0033	no	-0.02	-1.38453
NEB&Fivepercent	3.4	4.8	-8.7	916	1.3e-17	0.0033	yes	-0.57	-29.1298
NEXTflex&Deduped	4	3.5	3.6	841	0.0003	0.0033	yes	0.23	14.8104	Nextflex raw data was less consistent (had more error) than the Deduped triplicates. The raw data and the Deduped data was more consistent that the Fivepercent data suggesting that deduping improves consistency of samples within the same batch
NEXTflex&Fivepercent	4	4.8	-5.1	902	4.1e-07	0.0033	yes	-0.34	-17.4912
Deduped&Fivepercent	3.5	4.8	-9.9	756	1.1e-21	0.0033	yes	-0.64	-28.1348
Pairwise comparisons of triplicate inconsistency using all starting amount data
Clontech&NEB	4.5	3.8	8.8	3600	2.9e-18	0.0033	yes	0.25	16.3728	Clontech triplicates were less consistent (had more error) than those of the NEB, NEXTflex, and Deduped methods, but Clontech had similar levels of consistency as Illumina; Clontech had less error than the Fivepercent method
Clontech&NEXTflex	4.5	4.2	4.4	5543	9.7e-06	0.0033	yes	0.11	6.61764
Clontech&Deduped	4.5	3.9	10	6314	3.8e-25	0.0033	yes	0.26	14.5358
Clontech&Fivepercent	4.5	5	-8.1	4676	5.2e-16	0.0033	yes	-0.22	-10.4645
Clontech&Illumina	4.5	4.7	-2.6	2306	0.01	0.0033	no	-0.08	-4.49703
NEB&NEXTflex	3.8	4.2	-4.5	4200	6.4e-06	0.0033	yes	-0.13	-8.38265	NEB triplicates were more consistent (had less error) than those of the Illumina, NEXTflex, and Fivepercent methods, but NEB and Deduped had similar levels of consistency
NEB&Deduped	3.8	3.9	-0.86	3542	0.39	0.0033	no	-0.02	-1.57851
NEB&Fivepercent	3.8	5	-15	4078	7e-47	0.0033	yes	-0.44	-23.0615
NEB&Illumina	3.8	4.7	-8.9	3065	7e-19	0.0033	yes	-0.31	-17.9336
NEXTflex&Deduped	4.2	3.9	4.7	5460	3.3e-06	0.0033	yes	0.12	7.42669	Nextflex raw data was less consistent (had more error) than the Deduped triplicates, suggesting that deduping improves consistency within batches; NEXTflex triplicates were more consistent than that of Illumina or Fivepercent
NEXTflex&Fivepercent	4.2	5	-11	5064	3.5e-29	0.0033	yes	-0.32	-16.0219
NEXTflex&Illumina	4.2	4.7	-5.6	2775	2.4e-08	0.0033	yes	-0.18	-10.4248
Deduped&Fivepercent	3.9	5	-17	4599	1.8e-63	0.0033	yes	-0.47	-21.8275
Deduped&Illumina	3.9	4.7	-9.5	2273	3.6e-21	0.0033	yes	-0.3	-16.6174	Deduped was more consistent (had less error) than the Illumina triplicates, wile the Fivepercent data had more error than the Illumina data
Fivepercent&Illumina	5	4.7	3.5	2805	0.00042	0.0033	yes	0.12	6.66492
Supplementary table 19+20. Pairwise comparisons of triplicate consistency and inconsistency of brain samples with 1000ng input.
Percent difference is calculated as the percent difference of the first method in the comparison relative to the second, thus Clontech had 9.54% less error than Illumina in the comparison of triplicate consistency and 16% less error than Illumina is the comparison of triplicate inconsistency. Percent difference was calculated using more precise means than the rounded means shown in the table. Sig…
