## Supplementary Table 12 for "Comprehensive assessment of multiple biases in small RNA sequencing reveals significant differences in the performance of widely used methods"

### Sheet: Sheet1
	Method	Starting Amounts	t Statistic	Degrees of Freedom	p-value	Bonferroni Threshold	Significant Difference	Effect size Hedge's g	Percent Difference	Results	Conclusions
	Clontech	100&250	-2.6	983	0.0082	0.0033	no	-0.17	-7.82399	There is essentially the same error	Anova test shows significant difference between starting amounts (F = 22.15, p = 2.63E-06). There is no difference between the lower, intermediate, or higher inputs (as sets) however, generally speaking 1500+ is more consistent, yet 100ng performs just as well as 2000ng.
		100&500	-2.6	1078	0.0098	0.0033	no	-0.16	-7.58068	There is essentially the same error
		100&1000	-0.2	1008	0.84	0.0033	no	-0.01	-0.596346	There is essentially the same error
		100&1500	2.3	1029	0.021	0.0033	no	0.14	7.22694	There is essentially the same error
		100&2000	1.2	1080	0.22	0.0033	no	0.07	3.80397	There is essentially the same error
		250&500	0.087	1036	0.93	0.0033	no	0.01	0.263966	There is essentially the same error
		250&1000	2.6	953	0.011	0.0033	no	0.16	7.84113	There is essentially the same error
		250&1500	5	960	5.8e-07	0.0033	yes	0.31	16.3285	There is more error with 250ng
		250&2000	3.9	1016	0.00011	0.0033	yes	0.24	12.615	There is more error with 250ng
		500&1000	2.5	1063	0.013	0.0033	no	0.15	7.55722	There is essentially the same error
		500&1500	5	1082	6.8e-07	0.0033	yes	0.3	16.0222	There is more error with 500ng
		500&2000	3.8	1134	0.00013	0.0033	yes	0.23	12.3185	There is more error with 500ng
		1000&1500	2.6	1039	0.0082	0.0033	no	0.16	7.87022	There is essentially the same error
		1000&2000	1.5	1084	0.14	0.0033	no	0.09	4.42672	There is essentially the same error
		1500&2000	-1.1	1124	0.28	0.0033	no	-0.06	-3.19226	There is essentially the same error
		Starting Amounts	t Statistic	Degrees of Freedom	p-value	Bonferroni Threshold	Significant Difference	Effect size Hedge's g	Percent Difference	Results	Conclusions
	NEB	100&250	1.5	972	0.13	0.0083	no	0.1	6.62391	There is essentially the same error	Anova test shows significant difference between starting amounts (F = 31.43, p = 2.36E-08). There is an improvement with every amount increase, expect for those that are very low or very high - 500ng was just as consistent as 1000ng (the highest input for this kit) - 500ng appears to be just as consistent as 1000ng.
		100&500	4.6	976	3.8e-06	0.0083	yes	0.3	22.47	There is more error with 100ng
		100&1000	5.3	979	1.4e-07	0.0083	yes	0.34	26.3572	There is more error with 100ng
		250&500	3.1	984	0.0018	0.0083	yes	0.2	14.8616	There is more error with 250ng
		250&1000	3.8	988	0.00015	0.0083	yes	0.24	18.5073	There is more error with 250ng
		500&1000	0.67	1013	0.5	0.0083	no	0.04	3.174	There is essentially the same error
		Starting Amounts	t Statistic	Degrees of Freedom	p-value	Bonferroni Threshold	Significant Difference	Effect size Hedge's g	Percent Difference	Results	Conclusions
	NEXTflex	100&250	3.9	866	9.7e-05	0.0033	yes	0.27	14.823	There is more error with 100ng	Anova test shows significant difference between starting amounts (F = 64.58, p = 1.35E-15). Only the lowest inputs, 100 and 250 ng, are significantly less consistent- 500ng was just as consistent as 2000ng.
		100&500	5.8	891	7.7e-09	0.0033	yes	0.39	23.5576	There is more error with 100ng
		100&1000	6.6	894	5.6e-11	0.0033	yes	0.44	28.0067	There is more error with 100ng
		100&1500	7.1	899	2.6e-12	0.0033	yes	0.47	30.333	There is more error with 100ng
		100&2000	8.8	886	6.8e-18	0.0033	yes	0.59	39.9345	There is more error with 100ng
		250&500	1.9	938	0.061	0.0033	no	0.12	7.60705	There is essentially the same error
		250&1000	2.7	940	0.0068	0.0033	no	0.18	11.4817	There is essentially the same error
		250&1500	3.1	947	0.0017	0.0033	yes	0.2	13.5078	There is more error with 250ng
		250&2000	4.8	934	1.8e-06	0.0033	yes	0.31	21.8697	There is more error with 250ng
		500&1000	0.86	971	0.39	0.0033	no	0.05	3.60075	There is essentially the same error
		500&1500	1.3	979	0.2	0.0033	no	0.08	5.48357	There is essentially the same error
		500&2000	2.9	968	0.0034	0.0033	no	0.19	13.2544	There is essentially the same error
		1000&1500	0.42	980	0.67	0.0033	no	0.03	1.81738	There is essentially the same error
		1000&2000	2	968	0.041	0.0033	no	0.13	9.31814	There is essentially the same error
		1500&2000	1.6	977	0.1	0.0033	no	0.1	7.36688	There is essentially the same error
		Starting Amounts	t Statistic	Degrees of Freedom	p-value	Bonferroni Threshold	Significant Difference	Effect size Hedge's g	Percent Difference	Results	Conclusions
	Deduped	100&250	-0.28	881	0.78	0.0033	no	-0.02	-0.882003	There is essentially the same error	Anova test shows significant difference between starting amounts (F = 236.59, p = <2.2E-16). The lowest, intermediate, and high inputs performed similarly to one another as sets, however there was a significant improvement in consistency with larger inputs, 1000ng performed just as well as 2000ng, 500ng may therefore work well for the raw data, but deduped data may be more consistenct with at lea…
		100&500	2.7	955	0.0081	0.0033	no	0.17	8.75219	There is essentially the same error
		100&1000	9.7	922	2.6e-21	0.0033	yes	0.62	33.4408	There is more error with 100ng
		100&1500	10	922	3e-23	0.0033	yes	0.65	35.7359	There is more error with 100ng
		100&2000	12	892	1.2e-32	0.0033	yes	0.78	45.1202	There is more error with 100ng
		250&500	2.6	967	0.0091	0.0033	no	0.17	9.71993	There is essentially the same error
		250&1000	8.6	830	4.5e-17	0.0033	yes	0.54	34.6283	There is more error with 250ng
		250&1500	9	830	1.5e-18	0.0033	yes	0.56	36.9438	There is more error with 250ng
		250&2000	11	795	2e-25	0.0033	yes	0.67	46.4115	There is more error with 250ng
		500&1000	6	946	2.3e-09	0.0033	yes	0.37	22.7017	There is more error with 500ng
		500&1500	6.5	946	1.5e-10	0.0033	yes	0.4	24.8121	There is more error with 500ng
		500&2000	8.4	912	2.4e-16	0.0033	yes	0.51	33.4411	There is more error with 500ng
		1000&1500	0.54	1110	0.59	0.0033	no	0.03	1.71992	There is essentially the same error
		1000&2000	2.7	1120	0.0075	0.0033	no	0.16	8.75242	There is essentially the same error
		1500&2000	2.1	1120	0.034	0.0033	no	0.13	6.9136	There is essentially the same error
		Starting Amounts	t Statistic	Degrees of Freedom	p-value	Bonferroni Threshold	Significant Difference	Effect size Hedge's g	Percent Difference	Results	Conclusions
	Fivepercent	100&250	4.2	582	3.2e-05	0.0033	yes	0.34	13.8423	There is more error with 100ng	Anova test shows significant difference between starting amounts (F = 134.93, p = <2.2E-16). Generally there was an improvement with larger inputs, except for those above 500 - similarly to the entire raw NEXTflex dataset.
		100&500	9	599	3.9e-18	0.0033	yes	0.7	33.7432	There is more error with 100ng
		100&1000	9	588	2.4e-18	0.0033	yes	0.7	33.6522	There is more error with 100ng
		100&1500	11	603	6.2e-26	0.0033	yes	0.85	44.8457	There is more error with 100ng
		100&2000	12	581	9.6e-30	0.0033	yes	0.93	49.2941	There is more error with 100ng
		250&500	4.9	736	1.2e-06	0.0033	yes	0.36	17.4811	There is more error with 250ng
		250&1000	4.9	725	1e-06	0.0033	yes	0.36	17.4012	There is more error with 250ng
		250&1500	7.1	747	3.4e-12	0.0033	yes	0.51	27.2337	There is more error with 250ng
		250&2000	8	727	4.5e-15	0.0033	yes	0.58	31.1412	There is more error with 250ng
		500&1000	-0.02	841	0.98	0.0033	no	0	-0.0680561	There is essentially the same error
		500&1500	2.2	868	0.025	0.0033	no	0.15	8.30138	There is essentially the same error
		500&2000	3.1	856	0.0019	0.0033	yes	0.21	11.6274	There is more error with 500ng
		1000&1500	2.3	862	0.023	0.0033	no	0.16	8.37513	There is essentially the same error
		1000&2000	3.2	851	0.0016	0.0033	yes	0.22	11.7034	There is more error with 1000ng
		1500&2000	0.82	880	0.41	0.0033	no	0.06	3.0711	There is essentially the same error
	Supplementary Table 12. Pairwise comparisons of triplicate inconsistency error bewteen starting amounts.
	Statistics for t-tests of triplicate inconsistency error between different starting amounts for each tested method are shown. Percent difference is calculated as the percentage that the first amount in the comparison is relative to the second, thus Fivepercent 100ng data had 13.84% more error than the 250ng data. Percent difference was calculated using more precise means than the rounded means sh…
