## Supplementary Table 13 for "Comprehensive assessment of multiple biases in small RNA sequencing reveals significant differences in the performance of widely used methods"

### Sheet: Sheet1
	Most abundant miRNA - miR-9-5p for this method
	Files	Starting Amount	miR-9-5p reads	miR-9-5p isomiR reads	Percent of Non-canonical miR-9-5p reads	Canonical miR-9-5p reads	Total miRNA reads	Percent of canonical miR-9-5p reads in all miRNA reads	Estimated # of starting molecules	Percent of canonical and non-canonical miR-9-5p reads of all miRNA reads
	NEXT_trimmed.11.fq	1000ng	505720	42571	8.4179	463149	5054245	9.16356	8343.35	10.0058
	mm0_NEXT_trimmed.1_R1.fq	100ng	227546	24790	10.8945	202756	3154860	6.42678	3652.53	7.21255
	mm0_NEXT_trimmed.2_R1.fq	100ng	201773	21062	10.4385	180711	3149737	5.73734	3255.4	6.40603
	mm0_NEXT_trimmed.3_R1.fq	100ng	130587	12675	9.70617	117912	1995406	5.90917	2124.11	6.54438
	mm0_NEXT_trimmed.4_R1.fq	250ng	574018	62605	10.9065	511413	6209790	8.23559	9212.8	9.24376
	mm0_NEXT_trimmed.5_R1.fq	250ng	347616	41278	11.8746	306338	3303141	9.27414	5518.49	10.5238
	mm0_NEXT_trimmed.6_R1.fq	250ng	248885	28493	11.4483	220392	2805247	7.85642	3970.23	8.87212
	mm0_NEXT_trimmed.7_R1.fq	500ng	997305	102856	10.3134	894449	11164816	8.01132	16113	8.93257
	mm0_NEXT_trimmed.8_R1.fq	500ng	1153228	120819	10.4766	1032409	13396548	7.70653	18598.2	8.6084
	mm0_NEXT_trimmed.9_R1.fq	500ng	1144716	122302	10.684	1022414	12590077	8.12079	18418.2	9.09221
	mm0_NEXT_trimmed.10_R1.fq	1000ng	2018673	219134	10.8553	1799539	16084325	11.1882	32417.6	12.5506
	mm0_NEXT_trimmed.11_R1.fq	1000ng	1227931	129684	10.5612	1098247	10990385	9.9928	19784.3	11.1728
	mm0_NEXT_trimmed.12_R1.fq	1000ng	743894	76891	10.3363	667003	7802416	8.54867	12015.7	9.53415
	mm0_NEXT_trimmed.13_R1.fq	1500ng	3964865	430356	10.8542	3534509	37572433	9.40719	63672.1	10.5526
	mm0_NEXT_trimmed.14_R1.fq	1500ng	2537704	263606	10.3876	2274098	20010848	11.3643	40966.5	12.6816
	mm0_NEXT_trimmed.15_R1.fq	1500ng	1772638	185925	10.4886	1586713	17233663	9.20706	28583.7	10.2859
	mm0_NEXT_trimmed.16_R1.fq	2000ng	2210925	240865	10.8943	1970060	16973688	11.6066	35489.4	13.0256
	mm0_NEXT_trimmed.17_R1.fq	2000ng	2576960	273723	10.6219	2303237	20367957	11.3081	41491.4	12.652
	mm0_NEXT_trimmed.18_R1.fq	2000ng	2260530	233812	10.3432	2026718	19210494	10.5501	36510.1	11.7672
	Lower abundant miRNA - miR-137
	Files	Starting Amount	miR-137 reads	miR-137 isomiR reads	Percent of Non-canoical miR-137 reads	Canonical miR-137 reads	Total miRNA reads	Percent of canonical miR-137 reads in all miRNA reads	Estimated # of starting molecules	Percent of canonical and non-canonical miR-137 reads of all miRNA reads
	NEXT_trimmed.11.fq	1000ng	2179	249	11.4273	1930	5054245	0.0381857	34.7678	0.0431123
	mm0_NEXT_trimmed.1_R1.fq	100ng	443	60	13.544	383	3154860	0.01214	6.89952	0.0140418
	mm0_NEXT_trimmed.2_R1.fq	100ng	297	71	23.9057	226	3149737	0.0071752	4.07125	0.00942936
	mm0_NEXT_trimmed.3_R1.fq	100ng	223	28	12.5561	195	1995406	0.00977245	3.51281	0.0111757
	mm0_NEXT_trimmed.4_R1.fq	250ng	1930	296	15.3368	1634	6209790	0.0263133	29.4355	0.03108
	mm0_NEXT_trimmed.5_R1.fq	250ng	1173	217	18.4996	956	3303141	0.0289421	17.2218	0.0355117
	mm0_NEXT_trimmed.6_R1.fq	250ng	904	163	18.031	741	2805247	0.0264148	13.3487	0.0322253
	mm0_NEXT_trimmed.7_R1.fq	500ng	3810	438	11.4961	3372	11164816	0.030202	60.7446	0.0341251
	mm0_NEXT_trimmed.8_R1.fq	500ng	4822	637	13.2103	4185	13396548	0.0312394	75.3903	0.0359943
	mm0_NEXT_trimmed.9_R1.fq	500ng	5462	777	14.2256	4685	12590077	0.0372118	84.3975	0.0433834
	mm0_NEXT_trimmed.10_R1.fq	1000ng	9255	1367	14.7704	7888	16084325	0.0490415	142.098	0.0575405
	mm0_NEXT_trimmed.11_R1.fq	1000ng	5655	710	12.5553	4945	10990385	0.0449939	89.0812	0.0514541
	mm0_NEXT_trimmed.12_R1.fq	1000ng	3269	414	12.6644	2855	7802416	0.0365912	51.4311	0.0418973
	mm0_NEXT_trimmed.13_R1.fq	1500ng	25891	3376	13.0393	22515	37572433	0.0599243	405.594	0.0689096
	mm0_NEXT_trimmed.14_R1.fq	1500ng	10070	1283	12.7408	8787	20010848	0.0439112	158.293	0.0503227
	mm0_NEXT_trimmed.15_R1.fq	1500ng	8505	1162	13.6625	7343	17233663	0.0426085	132.28	0.0493511
	mm0_NEXT_trimmed.16_R1.fq	2000ng	14667	2403	16.3837	12264	16973688	0.072253	220.929	0.0864102
	mm0_NEXT_trimmed.17_R1.fq	2000ng	15804	2353	14.8886	13451	20367957	0.06604	242.312	0.0775925
	mm0_NEXT_trimmed.18_R1.fq	2000ng	12772	1675	13.1146	11097	19210494	0.0577653	199.906	0.0664845
	Supplementary Table 13. Evaluation of the most abundant miRNA in the NEXTflex samples.
	To determine if our UMI length was adequate, we estimated the number of starting sequences for the most abundant miRNA (miR-9-5p) in the NEXTflex data. For comparison sake, we also show the estimated number of starting molecules for a more moderately abundant miRNA (miR-137). The possible number of starting sequences for each miRNA was estimated assuming a PCR amplification efficiency of only 62.…
